# HyperEx: A Tool to Extract Hypervariable Regions from 16S rRNA Sequencing Data

**DOI:** 10.1101/2021.09.03.455391

**Authors:** Anicet Ebou, Dominique Koua, Adolphe Zeze

## Abstract

The 16S ribosomal RNA gene is one of the most studied genes in biology. This 16S ribosomal RNA importance is due to its wide application in phylogenetics and taxonomic elucidation of bacteria and archaea. Indeed, 16S ribosomal RNA is present in almost all bacteria and archaea and has, among many other useful characteristics, a low mutation rate. The 16S ribosomal RNA is composed of nine hypervariable regions which are commonly targeted by high throughput sequencing technologies in identification or community studies like metabarcoding studies. Unfortunately, the hypervariable regions do not have the same taxonomic resolution among all bacteria taxa. This requires a preliminary *in silico* analysis to determine the best hypervariable regions to target in a particular study. Nevertheless, to the best of our knowledge, no automated primer-based open-source tool exists to extract hypervariable regions from complete or near-complete 16S rRNA sequencing data. Here we present HyperEx which efficiently extracts the hypervariable region of interest based on embedded primers or user-given primers. HyperEx implements the Myers algorithm for the exact pairwise sequence alignment. HyperEx is freely available under the MIT license as an operating system independent Rust command-line tool at https://github.com/Ebedthan/hyperex and https://crates.io.
