## Supplementary file for "HyperEx: A Tool to Extract Hypervariable Regions from 16S rRNA Sequencing Data"

genus_name	sp_epithet	subsp_epithet	reference	status	authors	address	risk_grp	nomenclatural_type	record_no	record_lnk	fasta_links
Rhizobium	acidisoli	NA	Roman-Ponce B, Jing Zhang Y, Soledad Vasquez-Murrieta M, Hua Sui X, Feng Chen W, Carlos Alberto Padilla J, Wu Guo X, Lian Gao J, Yan J, Hong Wei G, et al. Rhizobium acidisoli sp. nov., isolated from root nodules of Phaseolus vulgaris in acid soils. Int J Syst Evol Microbiol 2016; 66:398-406.	VP; sp. nov.; validly published under the ICNP; correct name	Román-Ponce et al. 2016	https://lpsn.dsmz.de/species/rhizobium-acidisoli	1	CCBAU 101094; FH13; HAMBI 3626; LMG 28672	793787	NA	https://lpsn.dsmz.de/fasta/52829.fasta
Rhizobium	aegyptiacum	NA	Oren A, Garrity GM. Validation list no. 177. List of new names and new combinations previously effectively, but not validly, published. Int J Syst Evol Microbiol 2017; 67:3140-3143.	VL; sp. nov.; validly published under the ICNP; correct name	Shamseldin et al. 2017	https://lpsn.dsmz.de/species/rhizobium-aegyptiacum	1	1010; CECT 909; CECT 9098; LMG 29296; USDA 7124	795799	NA	https://lpsn.dsmz.de/fasta/1058.fasta
Rhizobium	aethiopicum	NA	Oren A, Garrity GM. Validation list no. 175. List of new names and new combinations previously effectively, but not validly, published. Int J Syst Evol Microbiol 2017; 67:1095-1098.	VL; sp. nov.; validly published under the ICNP; correct name	Aserse et al. 2017	https://lpsn.dsmz.de/species/rhizobium-aethiopicum	1	HAMBI 3550; HBR26; LMG 29711	795367	NA	https://lpsn.dsmz.de/fasta/64017.fasta
Rhizobium	aggregatum	NA	Kaur J, Verma M, Lal R. Rhizobium rosettiformans sp. nov., isolated from a hexachlorocyclohexane dump site, and reclassification of Blastobacter aggregatus Hirsch and Muller 1986 as Rhizobium aggregatum comb. nov. Int J Syst Evol Microbiol 2011; 61:1218-1225.	VP; comb. nov.; validly published under the ICNP; correct name	(Hirsch and Müller 1986) Kaur et al. 2011	https://lpsn.dsmz.de/species/rhizobium-aggregatum	1	ATCC 43293; DSM 111; DSM 1111; IFAM 1003; Müller 161; Strain Miiller 161; VKM B-2061	789213	NA	https://lpsn.dsmz.de/fasta/41657.fasta
Rhizobium	alamii	NA	Berge O, Lodhi A, Brandelet G, Santaella C, Roncato MA, Christen R, Heulin T, Achouak W. Rhizobium alamii sp. nov., an exopolysaccharide-producing species isolated from legume and non-legume rhizospheres. Int J Syst Evol Microbiol 2009; 59:367-372.	VP; sp. nov.; validly published under the ICNP; correct name	Berge et al. 2009	https://lpsn.dsmz.de/species/rhizobium-alamii	1	CFBP 7146; GBV016; LMG 24466	787732	NA	https://lpsn.dsmz.de/fasta/42100.fasta
Rhizobium	altiplani	NA	Barauna AC, Rouws LFM, Simoes-Araujo JL, Dos Reis Junior FB, Iannetta PPM, Maluk M, Goi SR, Reis VM, James EK, Zilli JE. Rhizobium altiplani sp. nov., isolated from effective nodules on Mimosa pudica growing in untypically alkaline soil in central Brazil. Int J Syst Evol Microbiol 2016; 66:4118-4124.	VP; sp. nov.; validly published under the ICNP; correct name	Baraúna et al. 2016 emend. Hördt et al. 2020	https://lpsn.dsmz.de/species/rhizobium-altiplani	1	BR 10423; HAMBI 3664	794694	NA	https://lpsn.dsmz.de/fasta/59781.fasta
Rhizobium	alvei	NA	Sheu SY, Huang HW, Young CC, Chen WM. Rhizobium alvei sp. nov., isolated from a freshwater river. Int J Syst Evol Microbiol 2015; 65:472-478.	VP; sp. nov.; validly published under the ICNP; correct name	Sheu et al. 2015	https://lpsn.dsmz.de/species/rhizobium-alvei	1	BCRC 80408; DSM 100976; KCTC 23919; LMG 26895; TNR-22	792583	NA	https://lpsn.dsmz.de/fasta/51874.fasta
Rhizobium	anhuiense	NA	Zhang YJ, Zheng WT, Everall I, Young JP, Zhang XX, Tian CF, Sui XH, Wang ET, Chen WX. Rhizobium anhuiense sp. nov., isolated from effective nodules of Vicia faba and Pisum sativum. Int J Syst Evol Microbiol 2015; 65:2960-2967.	VP; sp. nov.; validly published under the ICNP; correct name	Zhang et al. 2015	https://lpsn.dsmz.de/species/rhizobium-anhuiense	1	CCBAU 23252; CGMCC 1.12621; LMG 27729	793191	NA	https://lpsn.dsmz.de/fasta/52350.fasta
Rhizobium	aquaticum	NA	Oren A, Garrity GM. Validation list no. 186. List of new names and new combinations previously effectively, but not validly, published. Int J Syst Evol Microbiol 2019; 69:597-599.	VL; sp. nov.; validly published under the ICNP; correct name	Máthé et al. 2019	https://lpsn.dsmz.de/species/rhizobium-aquaticum	NA	DSM 29780; JCM 31760; SA-276	800177	NA	https://lpsn.dsmz.de/fasta/10116.fasta
Rhizobium	arenae	NA	Zhang S, Yang S, Chen W, Chen Y, Zhang M, Zhou X, Fan G, Feng FY. Rhizobium arenae sp. nov., isolated from the sand of Desert Mu Us, China. Int J Syst Evol Microbiol 2017; 67:2098-2103.	VP; sp. nov.; validly published under the ICNP; correct name	Zhang et al. 2017	https://lpsn.dsmz.de/species/rhizobium-arenae	1	KCTC 52299; MCCC 1K03215; MIM27	795531	NA	https://lpsn.dsmz.de/fasta/938.fasta
Rhizobium	arsenicireducens	NA	Oren A, Garrity GM. Validation list no. 192. List of new names and new combinations previously effectively, but not validly, published. Int J Syst Evol Microbiol 2020; 70:1443-1446.	VL; sp. nov.; validly published under the ICNP; correct name	Mohapatra et al. 2020	https://lpsn.dsmz.de/species/rhizobium-arsenicireducens	NA	KAs 5-22; KCTC 72768; LMG 28795; MTCC 12115	5361	NA	https://lpsn.dsmz.de/fasta/53078.fasta
Rhizobium	azibense	NA	Mnasri B, Liu TY, Saidi S, Chen WF, Chen WX, Zhang XX, Mhamdi R. Rhizobium azibense sp. nov., a nitrogen fixing bacterium isolated from root-nodules of Phaseolus vulgaris. Int J Syst Evol Microbiol 2014; 64:1501-1506.	VP; sp. nov.; validly published under the ICNP; correct name	Mnasri et al. 2014	https://lpsn.dsmz.de/species/rhizobium-azibense	1	23C2; CCBAU 101087; HAMBI3541	791753	NA	https://lpsn.dsmz.de/fasta/51170.fasta
Rhizobium	azooxidifex	NA	Behrendt U, Kampfer P, Glaeser SP, Augustin J, Ulrich A. Characterization of the N2O-producing soil bacterium Rhizobium azooxidifex sp. nov. Int J Syst Evol Microbiol 2016; 66:2354-2361.	VP; sp. nov.; validly published under the ICNP; correct name	Behrendt et al. 2016	https://lpsn.dsmz.de/species/rhizobium-azooxidifex	1	DSM 100211; LMG 28788; Po 20/26	794206	NA	https://lpsn.dsmz.de/fasta/58658.fasta
Rhizobium	bangladeshense	NA	Rashid MH, Young JP, Everall I, Clercx P, Willems A, Santhosh Braun M, Wink M. Average nucleotide identity of genome sequences supports the description of Rhizobium lentis sp. nov., Rhizobium bangladeshense sp. nov. and Rhizobium binae sp. nov. from lentil (Lens culinaris) nodules. Int J Syst Evol Microbiol 2015; 65:3037-3045.	VP; sp. nov.; validly published under the ICNP; correct name	Rashid et al. 2015	https://lpsn.dsmz.de/species/rhizobium-bangladeshense	1	BLR175; DSM 29287; LMG 28442	793148	NA	https://lpsn.dsmz.de/fasta/52307.fasta
Rhizobium	binae	NA	Rashid MH, Young JP, Everall I, Clercx P, Willems A, Santhosh Braun M, Wink M. Average nucleotide identity of genome sequences supports the description of Rhizobium lentis sp. nov., Rhizobium bangladeshense sp. nov. and Rhizobium binae sp. nov. from lentil (Lens culinaris) nodules. Int J Syst Evol Microbiol 2015; 65:3037-3045.	VP; sp. nov.; validly published under the ICNP; correct name	Rashid et al. 2015	https://lpsn.dsmz.de/species/rhizobium-binae	1	BLR195; DSM 29288; LMG 28443	793149	NA	https://lpsn.dsmz.de/fasta/52308.fasta
Rhizobium	calliandrae	NA	Rincon-Rosales R, Villalobos-Escobedo JM, Rogel MA, Martinez J, Ormeno-Orrillo E, Martinez-Romero E. Rhizobium calliandrae sp. nov., Rhizobium mayense sp. nov. and Rhizobium jaguaris sp. nov., rhizobial species nodulating the medicinal legume Calliandra grandiflora. Int J Syst Evol Microbiol 2013; 63:3423-3429.	VP; sp. nov.; validly published under the ICNP; correct name	Rincón-Rosales et al. 2013	https://lpsn.dsmz.de/species/rhizobium-calliandrae	1	ATCC BAA-2435; CCGE 524; CIP 110456; LBP2-1	791095	NA	https://lpsn.dsmz.de/fasta/50653.fasta
Rhizobium	capsici	NA	Oren A, Garrity GM. Validation list no. 164. List of new names and new combinations previously effectively, but not validly, published. Int J Syst Evol Microbiol 2015; 65:2017-2025.	VL; sp. nov.; validly published under the ICNP; correct name	Lin et al. 2015	https://lpsn.dsmz.de/species/rhizobium-capsici	1	BCRC 80699; CC-SKC2; JCM 19535	793003	NA	https://lpsn.dsmz.de/fasta/52217.fasta
Rhizobium	cauense	NA	Oren A, Garrity GM. Validation list no. 162. List of new names and new combinations previously effectively, but not validly, published. Int J Syst Evol Microbiol 2015; 65:741-744.	VL; sp. nov.; validly published under the ICNP; correct name	Liu et al. 2015	https://lpsn.dsmz.de/species/rhizobium-cauense	1	CCBAU 101002; HAMBI 3288; LMG 26832	792666	NA	https://lpsn.dsmz.de/fasta/51943.fasta
Rhizobium	cellulosilyticum	NA	Garcia-Fraile P, Rivas R, Willems A, Peix A, Martens M, Martinez-Molina E, Mateos PF, Velazquez E. Rhizobium cellulosilyticum sp. nov., isolated from sawdust of Populus alba. Int J Syst Evol Microbiol 2007; 57:844-848.	VP; sp. nov.; validly published under the ICNP; correct name	García-Fraile et al. 2007	https://lpsn.dsmz.de/species/rhizobium-cellulosilyticum	1	CECT 7176; DSM 18291; LMG 23642; strain ALA10B2	780356	NA	https://lpsn.dsmz.de/fasta/42103.fasta
Rhizobium	changzhiense	NA	Zhang J, Peng S, Andrews M, Liu C, Shang Y, Li S, Wang E, Zhang X. Rhizobium changzhiense sp. nov., isolated from effective nodules of Vicia sativa L. in North China. Int J Syst Evol Microbiol 2019; 71:0.	VP; sp. nov.; validly published under the ICNP; correct name	Zhang et al. 2021	https://lpsn.dsmz.de/species/rhizobium-changzhiense	NA	HAMBI 3709; LMG 31534; WYCCWR 11279	18396	NA	https://lpsn.dsmz.de/fasta/20186.fasta
Rhizobium	chutanense	NA	Huo Y, Tong W, Wang J, Wang F, Bai W, Wang E, Shi P, Chen W, Wei G. Rhizobium chutanense sp. nov., isolated from root nodules of Phaseolus vulgaris in China. Int J Syst Evol Microbiol 2019; 69:2049-2056.	VP; sp. nov.; validly published under the ICNP; correct name	Huo et al. 2019	https://lpsn.dsmz.de/species/rhizobium-chutanense	NA	C5; CCTCC AB 2018143; LMG 30777	801265	NA	https://lpsn.dsmz.de/fasta/13530.fasta
Rhizobium	daejeonense	NA	Quan ZX, Bae HS, Baek JH, Chen WF, Im WT, Lee ST. Rhizobium daejeonense sp. nov. isolated from a cyanide treatment bioreactor. Int J Syst Evol Microbiol 2005; 55:2543-2549.	VP; sp. nov.; validly published under the ICNP; correct name	Quan et al. 2005	https://lpsn.dsmz.de/species/rhizobium-daejeonense	1	CCBAU 10050; DSM 17795; IAM 15042; JCM 21505; KCTC 12121; L61; NBRC 102495	780358	NA	https://lpsn.dsmz.de/fasta/42104.fasta
Rhizobium	ecuadorense	NA	Ribeiro RA, Martins TB, Ormeno-Orrillo E, Marcon Delamuta JR, Rogel MA, Martinez-Romero E, Hungria M. Rhizobium ecuadorense sp. nov., an indigenous N2-fixing symbiont of the Ecuadorian common bean (Phaseolus vulgaris L.) genetic pool. Int J Syst Evol Microbiol 2015; 65:3162-3169.	VP; sp. nov.; validly published under the ICNP; correct name	Ribeiro et al. 2015	https://lpsn.dsmz.de/species/rhizobium-ecuadorense	1	CNPSo 671; LMG 27578; PIMAMPIRS I 5; UMR 1450	793192	NA	https://lpsn.dsmz.de/fasta/52351.fasta
Rhizobium	endolithicum	NA	Oren A, Garrity GM. Validation list no. 157. List of new names and new combinations previously effectively, but not validly, published. Int J Syst Evol Microbiol 2014; 64:1455-1458.	VL; sp. nov.; validly published under the ICNP; correct name	Parag et al. 2014	https://lpsn.dsmz.de/species/rhizobium-endolithicum	1	CCUG 64352; DSM 104972; HAMBI 2447; JC140; KCTC 32077; MTCC 11723	791793	NA	https://lpsn.dsmz.de/fasta/51209.fasta
Rhizobium	endophyticum	NA	Euzeby JP. Validation list no. 139. List of new names and new combinations previously effectively, but not validly, published. Int J Syst Evol Microbiol 2011; 61:1011-1013.	VL; sp. nov.; validly published under the ICNP; correct name	López-López et al. 2011	https://lpsn.dsmz.de/species/rhizobium-endophyticum	1	ATCC BAA-2116; CCGE 2052; DSM 29668; HAMBI 3153; LMG 26002	789112	NA	https://lpsn.dsmz.de/fasta/42105.fasta
Rhizobium	esperanzae	NA	Cordeiro AB, Ribeiro RA, Helene LCF, Hungria M. Rhizobium esperanzae sp. nov., a N2-fixing root symbiont of Phaseolus vulgaris from Mexican soils. Int J Syst Evol Microbiol 2017; 67:3937-3945.	VP; sp. nov.; validly published under the ICNP; correct name	Cordeiro et al. 2017 emend. Hördt et al. 2020	https://lpsn.dsmz.de/species/rhizobium-esperanzae	1	668; CNPSo 668; LMG 30030; U 10001; UMR 1320; Z87-8	796110	NA	https://lpsn.dsmz.de/fasta/1429.fasta
Rhizobium	etli	NA	Segovia L, Young JP, Martinez-Romero E. Reclassification of American Rhizobium leguminosarum biovar phaseoli type I strains as Rhizobium etli sp. nov. Int J Syst Bacteriol 1993; 43:374-377.	VP; sp. nov.; validly published under the ICNP; correct name	Segovia et al. 1993 emend. Hördt et al. 2020	https://lpsn.dsmz.de/species/rhizobium-etli	1	ATCC 51251; CFN 42; CIP 104814; DSM 11541; HAMBI 1727; IFO 15573; JCM 21823; LMG 17827; NBRC 15573	780360	NA	https://lpsn.dsmz.de/fasta/42106.fasta
Rhizobium	fabae	NA	Tian CF, Wang ET, Wu LJ, Han TX, Chen WF, Gu CT, Gu JG, Chen WX. Rhizobium fabae sp. nov., a bacterium that nodulates Vicia faba. Int J Syst Evol Microbiol 2008; 58:2871-2875.	VP; sp. nov.; validly published under the ICNP; correct name	Tian et al. 2008	https://lpsn.dsmz.de/species/rhizobium-fabae	1	CCBAU 33202; DSM 19331; DSM 21813; JCM 14381; JCM 14831; LMG 23997	786324	NA	https://lpsn.dsmz.de/fasta/42107.fasta
Rhizobium	favelukesii	NA	Torres Tejerizo G, Rogel MA, Ormeno-Orrillo E, Althabegoiti MJ, Nilsson JF, Niehaus K, Schluter A, Puhler A, Del Papa MF, Lagares A, et al. Rhizobium favelukesii sp. nov., isolated from the root nodules of alfalfa (Medicago sativa L). Int J Syst Evol Microbiol 2016; 66:4451-4457.	VP; sp. nov.; validly published under the ICNP; correct name	Torres Tejerizo et al. 2016	https://lpsn.dsmz.de/species/rhizobium-favelukesii	1	CECT 9014; LMG 29160; LPU83	794849	NA	https://lpsn.dsmz.de/fasta/59919.fasta
Rhizobium	flavum	NA	Gu T, Sun LN, Zhang J, Sui XH, Li SP. Rhizobium flavum sp. nov., a triazophos-degrading bacterium isolated from soil under the long-term application of triazophos. Int J Syst Evol Microbiol 2014; 64:2017-2022.	VP; sp. nov.; validly published under the ICNP; correct name	Gu et al. 2014 emend. Hördt et al. 2020	https://lpsn.dsmz.de/species/rhizobium-flavum	1	CCTCC AB2013042; KACC 17222; YW14	791881	NA	https://lpsn.dsmz.de/fasta/51285.fasta
Rhizobium	freirei	NA	Dall'Agnol RF, Ribeiro RA, Ormeno-Orrillo E, Rogel MA, Delamuta JR, Andrade DS, Martinez-Romero E, Hungria M. Rhizobium freirei sp. nov., a symbiont of Phaseolus vulgaris that is very effective at fixing nitrogen. Int J Syst Evol Microbiol 2013; 63:4167-4173.	VP; sp. nov.; validly published under the ICNP; correct name	Dall'Agnol et al. 2013	https://lpsn.dsmz.de/species/rhizobium-freirei	1	CNPSo 122; IPR-Pv81; LMG 27576; PRF 81; SEMIA 4080; WDCM 440	791287	NA	https://lpsn.dsmz.de/fasta/50800.fasta
Rhizobium	gallicum	NA	Amarger N, Macheret V, Laguerre G. Rhizobium gallicum sp. nov. and Rhizobium giardinii sp. nov., from Phaseolus vulgaris nodules. Int J Syst Bacteriol 1997; 47:996-1006.	VP; sp. nov.; validly published under the ICNP; correct name	Amarger et al. 1997	https://lpsn.dsmz.de/species/rhizobium-gallicum	1	MSDJ1109; R-602 sp	784760	NA	https://lpsn.dsmz.de/fasta/42109.fasta
Rhizobium	gei	NA	Shi X, Li C, Zhao L, Si M, Zhu L, Xin K, Chen C, Wang Y, Shen X, Zhang L. Rhizobium gei sp. nov., a bacterial endophyte of Geum aleppicum. Int J Syst Evol Microbiol 2016; 66:4282-4288.	VP; sp. nov.; validly published under the ICNP; correct name	Shi et al. 2016	https://lpsn.dsmz.de/species/rhizobium-gei	1	CCTCC AB 2013015; KCTC 32301; LMG 27603; ZFJT-2	794700	NA	https://lpsn.dsmz.de/fasta/59787.fasta
Rhizobium	grahamii	NA	Lopez-Lopez A, Rogel-Hernandez MA, Barois I, Ortiz Ceballos AI, Martinez J, Ormeno-Orrillo E, Martinez-Romero E. Rhizobium grahamii sp. nov., from nodules of Dalea leporina, Leucaena leucocephala and Clitoria ternatea, and Rhizobium mesoamericanum sp. nov., from nodules of Phaseolus vulgaris, siratro, cowpea and Mimosa pudica. Int J Syst Evol Microbiol 2012; 62:2264-2271.	VP; sp. nov.; validly published under the ICNP; correct name	López-López et al. 2012	https://lpsn.dsmz.de/species/rhizobium-grahamii	1	ATCC BAA-2124; CCGE 502; CFN 242; Dal4; HAMBI 3152	790118	NA	https://lpsn.dsmz.de/fasta/49127.fasta
Rhizobium	hainanense	NA	Chen WX, Tan ZY, Gao JL, Li Y, Wang ET. Rhizobium hainanense sp. nov., isolated from tropical legumes. Int J Syst Bacteriol 1997; 47:870-873.	VP; sp. nov.; validly published under the ICNP; correct name	Chen et al. 1997 emend. Hördt et al. 2020	https://lpsn.dsmz.de/species/rhizobium-hainanense	1	CCBAU 57015; CIP 105503; DSM 11917; strain I66	780363	NA	https://lpsn.dsmz.de/fasta/42111.fasta
Rhizobium	halophytocola	NA	Bibi F, Chung EJ, Khan A, Jeon CO, Chung YR. Rhizobium halophytocola sp. nov., isolated from the root of a coastal dune plant. Int J Syst Evol Microbiol 2012; 62:1997-2003.	VP; sp. nov.; validly published under the ICNP; correct name	Bibi et al. 2012	https://lpsn.dsmz.de/species/rhizobium-halophytocola	1	DSM 21600; KACC 13775; strain YC6881	790091	NA	https://lpsn.dsmz.de/fasta/49128.fasta
Rhizobium	helianthi	NA	Wei X, Yan S, Li D, Pang H, Li Y, Zhang J. Rhizobium helianthi sp. nov., isolated from the rhizosphere of sunflower. Int J Syst Evol Microbiol 2015; 65:4455-4460.	VP; sp. nov.; validly published under the ICNP; correct name	Wei et al. 2015	https://lpsn.dsmz.de/species/rhizobium-helianthi	1	CGMCC 1.12192; KCTC 23879; Xi19	793603	NA	https://lpsn.dsmz.de/fasta/52689.fasta
Rhizobium	hidalgonense	NA	Oren A, Garrity GM. Validation list no. 195. List of new names and new combinations previously effectively, but not validly, published. Int J Syst Evol Microbiol 2020; 70:4844-4847.	VL; sp. nov.; validly published under the ICNP; correct name	Yan et al. 2020	https://lpsn.dsmz.de/species/rhizobium-hidalgonense	NA	FH14; HAMBI 3636; LMG 29288	13717	NA	https://lpsn.dsmz.de/fasta/16036.fasta
Rhizobium	indigoferae	NA	Wei GH, Wang ET, Tan ZY, Zhu ME, Chen WX. Rhizobium indigoferae sp. nov. and Sinorhizobium kummerowiae sp. nov., respectively isolated from Indigofera spp. and Kummerowia stipulacea. Int J Syst Evol Microbiol 2002; 52:2231-2239.	VP; sp. nov.; validly published under the ICNP; correct name	Wei et al. 2002	https://lpsn.dsmz.de/species/rhizobium-indigoferae	1	AS 1.3054; CCBAU 71042; CIP 108029; NBRC 100398	784763	NA	https://lpsn.dsmz.de/fasta/42114.fasta
Rhizobium	ipomoeae	NA	Sheu SY, Chen ZH, Young CC, Chen WM. Rhizobium ipomoeae sp. nov., isolated from a water convolvulus field. Int J Syst Evol Microbiol 2016; 66:1633-1640.	VP; sp. nov.; validly published under the ICNP; correct name	Sheu et al. 2016	https://lpsn.dsmz.de/species/rhizobium-ipomoeae	1	KCTC 32148; LMG 27163; shin9-1	794033	NA	https://lpsn.dsmz.de/fasta/58530.fasta
Rhizobium	jaguaris	NA	Rincon-Rosales R, Villalobos-Escobedo JM, Rogel MA, Martinez J, Ormeno-Orrillo E, Martinez-Romero E. Rhizobium calliandrae sp. nov., Rhizobium mayense sp. nov. and Rhizobium jaguaris sp. nov., rhizobial species nodulating the medicinal legume Calliandra grandiflora. Int J Syst Evol Microbiol 2013; 63:3423-3429.	VP; sp. nov.; validly published under the ICNP; correct name	Rincón-Rosales et al. 2013 emend. Hördt et al. 2020	https://lpsn.dsmz.de/species/rhizobium-jaguaris	1	ATCC BAA-2445; CCGE 525; CIP 110453; SJP1-2	791097	NA	https://lpsn.dsmz.de/fasta/50655.fasta
Rhizobium	laguerreae	NA	Saidi S, Ramirez-Bahena MH, Santillana N, Zuniga D, Alvarez-Martinez E, Peix A, Mhamdi R, Velazquez E. Rhizobium laguerreae sp. nov. nodulates Vicia faba on several continents. Int J Syst Evol Microbiol 2014; 64:242-247.	VP; sp. nov.; validly published under the ICNP; correct name	Saïdi et al. 2014	https://lpsn.dsmz.de/species/rhizobium-laguerreae	1	CECT 8280; FB206; LMG 27434	791478	NA	https://lpsn.dsmz.de/fasta/50964.fasta
Rhizobium	leguminosarum	NA	Skerman VBD, McGowan V, Sneath PHA. Approved lists of bacterial names. Int J Syst Bacteriol 1980; 30:225-420.	VL; comb. nov.; validly published under the ICNP; correct name	(Frank 1879) Frank 1889 (Approved Lists 1980) emend. Ramírez-Bahena et al. 2008 emend. Hördt et al. 2020	https://lpsn.dsmz.de/species/rhizobium-leguminosarum	1	ATCC 10004; LMG 14904; strain 3Hoq18; USDA 2370	780366	NA	https://lpsn.dsmz.de/fasta/42115.fasta
Rhizobium	lemnae	NA	Kittiwongwattana C, Thawai C. Rhizobium lemnae sp. nov., a bacterial endophyte of Lemna aequinoctialis. Int J Syst Evol Microbiol 2014; 64:2455-2460.	VP; sp. nov.; validly published under the ICNP; correct name	Kittiwongwattana and Thawai 2014	https://lpsn.dsmz.de/species/rhizobium-lemnae	1	BCC 55143; L6-16; NBRC 109339	791989	NA	https://lpsn.dsmz.de/fasta/51379.fasta
Rhizobium	lentis	NA	Rashid MH, Young JP, Everall I, Clercx P, Willems A, Santhosh Braun M, Wink M. Average nucleotide identity of genome sequences supports the description of Rhizobium lentis sp. nov., Rhizobium bangladeshense sp. nov. and Rhizobium binae sp. nov. from lentil (Lens culinaris) nodules. Int J Syst Evol Microbiol 2015; 65:3037-3045.	VP; sp. nov.; validly published under the ICNP; correct name	Rashid et al. 2015	https://lpsn.dsmz.de/species/rhizobium-lentis	1	BLR27; DSM 29286; LMG 28441	793147	NA	https://lpsn.dsmz.de/fasta/52306.fasta
Rhizobium	leucaenae	NA	Ribeiro RA, Rogel MA, Lopez-Lopez A, Ormeno-Orrillo E, Barcellos FG, Martinez J, Thompson FL, Martinez-Romero E, Hungria M. Reclassification of Rhizobium tropici type A strains as Rhizobium leucaenae sp. nov. Int J Syst Evol Microbiol 2012; 62:1179-1184.	VP; sp. nov.; validly published under the ICNP; correct name	Ribeiro et al. 2012 emend. Hördt et al. 2020	https://lpsn.dsmz.de/species/rhizobium-leucaenae	NA	CECT 4844; CENA 183; CFN 299; CNPSo 141; IAM 14230; JCM 21088; LMG 9517; SEMIA 4083; UMR 1026; USDA 9039	789878	NA	https://lpsn.dsmz.de/fasta/48946.fasta
Rhizobium	lusitanum	NA	Valverde A, Igual JM, Peix A, Cervantes E, Velazquez E. Rhizobium lusitanum sp. nov. a bacterium that nodulates Phaseolus vulgaris. Int J Syst Evol Microbiol 2006; 56:2631-2637.	VP; sp. nov.; validly published under the ICNP; correct name	Valverde et al. 2006 emend. Hördt et al. 2020	https://lpsn.dsmz.de/species/rhizobium-lusitanum	1	CECT 7016; LMG 22705; strain P1-7	785670	NA	https://lpsn.dsmz.de/fasta/42120.fasta
Rhizobium	marinum	NA	Liu Y, Wang RP, Ren C, Lai QL, Zeng RY. Rhizobium marinum sp. nov., a malachite-green-tolerant bacterium isolated from seawater. Int J Syst Evol Microbiol 2015; 65:4449-4454.	VP; sp. nov.; validly published under the ICNP; correct name	Liu et al. 2015	https://lpsn.dsmz.de/species/rhizobium-marinum	1	DSM 106576; JCM 30155; MCCC 1A00836; MGL06	793602	NA	https://lpsn.dsmz.de/fasta/52688.fasta
Rhizobium	mayense	NA	Rincon-Rosales R, Villalobos-Escobedo JM, Rogel MA, Martinez J, Ormeno-Orrillo E, Martinez-Romero E. Rhizobium calliandrae sp. nov., Rhizobium mayense sp. nov. and Rhizobium jaguaris sp. nov., rhizobial species nodulating the medicinal legume Calliandra grandiflora. Int J Syst Evol Microbiol 2013; 63:3423-3429.	VP; sp. nov.; validly published under the ICNP; correct name	Rincón-Rosales et al. 2013	https://lpsn.dsmz.de/species/rhizobium-mayense	1	ATCC BAA-2446; CCGE526; CIP 110454; NSJP1-1	791096	NA	https://lpsn.dsmz.de/fasta/50654.fasta
Rhizobium	mesoamericanum	NA	Lopez-Lopez A, Rogel-Hernandez MA, Barois I, Ortiz Ceballos AI, Martinez J, Ormeno-Orrillo E, Martinez-Romero E. Rhizobium grahamii sp. nov., from nodules of Dalea leporina, Leucaena leucocephala and Clitoria ternatea, and Rhizobium mesoamericanum sp. nov., from nodules of Phaseolus vulgaris, siratro, cowpea and Mimosa pudica. Int J Syst Evol Microbiol 2012; 62:2264-2271.	VP; sp. nov.; validly published under the ICNP; correct name	López-López et al. 2012	https://lpsn.dsmz.de/species/rhizobium-mesoamericanum	1	1847; ATCC BAA-2123; CCGE 501; CIP 110148; DSM 28449; HAMBI 3151	790119	NA	https://lpsn.dsmz.de/fasta/49129.fasta
Rhizobium	mesosinicum	NA	Lin DX, Chen WF, Wang FQ, Hu D, Wang ET, Sui XH, Chen WX. Rhizobium mesosinicum sp. nov., isolated from root nodules of three different legumes. Int J Syst Evol Microbiol 2009; 59:1919-1923.	VP; sp. nov.; validly published under the ICNP; correct name	Lin et al. 2009	https://lpsn.dsmz.de/species/rhizobium-mesosinicum	1	CCBAU 25010; JCM 14777; LMG 24135	788049	NA	https://lpsn.dsmz.de/fasta/42121.fasta
Rhizobium	metallidurans	NA	Grison CM, Jackson S, Merlot S, Dobson A, Grison C. Rhizobium metallidurans sp. nov., a symbiotic heavy metal resistant bacterium isolated from the Anthyllis vulneraria Zn-hyperaccumulator. Int J Syst Evol Microbiol 2015; 65:1525-1530.	VP; sp. nov.; validly published under the ICNP; correct name	Grison et al. 2015	https://lpsn.dsmz.de/species/rhizobium-metallidurans	1	ChimEc512; CIP 110550; DSM 26575	792813	NA	https://lpsn.dsmz.de/fasta/52058.fasta
Rhizobium	miluonense	NA	Gu CT, Wang ET, Tian CF, Han TX, Chen WF, Sui XH, Chen WX. Rhizobium miluonense sp. nov., a symbiotic bacterium isolated from Lespedeza root nodules. Int J Syst Evol Microbiol 2008; 58:1364-1368.	VP; sp. nov.; validly published under the ICNP; correct name	Gu et al. 2008 emend. Hördt et al. 2020	https://lpsn.dsmz.de/species/rhizobium-miluonense	1	CCBAU 41251; DSM 21815; HAMBI 2971; LMG 24208	787392	NA	https://lpsn.dsmz.de/fasta/42122.fasta
Rhizobium	mongolense	NA	van Berkum P, Beyene D, Bao G, Campbell TA, Eardly BD. Rhizobium mongolense sp. nov. is one of three rhizobial genotypes identified which nodulate and form nitrogen-fixing symbioses with Medicago ruthenica [(L.) Ledebour]. Int J Syst Bacteriol 1998; 48:13-22.	VP; sp. nov.; validly published under the ICNP; correct name	Van Berkum et al. 1998 emend. Hördt et al. 2020	https://lpsn.dsmz.de/species/rhizobium-mongolense	1	ATCC BAA-116; CIP 106112; HAMBI 2349; LMG 19141; USDA 1844	784766	NA	https://lpsn.dsmz.de/fasta/11882.fasta
Rhizobium	multihospitium	NA	Han TX, Wang ET, Wu LJ, Chen WF, Gu JG, Gu CT, Tian CF, Chen WX. Rhizobium multihospitium sp. nov., isolated from multiple legume species native of Xinjiang, China. Int J Syst Evol Microbiol 2008; 58:1693-1699.	VP; sp. nov.; validly published under the ICNP; correct name	Han et al. 2008 emend. Hördt et al. 2020	https://lpsn.dsmz.de/species/rhizobium-multihospitium	1	CCBAU 83401; DSM 21814; HAMBI 2975; LMG 23946	787470	NA	https://lpsn.dsmz.de/fasta/42124.fasta
Rhizobium	naphthalenivorans	NA	Oren A, Garrity GM. Validation list no. 180. List of new names and new combinations previously effectively, but not validly, published. Int J Syst Evol Microbiol 2018; 68:693-694.	VL; sp. nov.; validly published under the ICNP; correct name	Kaiya et al. 2018	https://lpsn.dsmz.de/species/rhizobium-naphthalenivorans	NA	KCTC 23252; NBRC 107585; TSY03b	797432	NA	https://lpsn.dsmz.de/fasta/3109.fasta
Rhizobium	oryzicola	NA	Zhang XX, Gao JS, Cao YH, Sheirdil RA, Wang XC, Zhang L. Rhizobium oryzicola sp. nov., potential plant-growth-promoting endophytic bacteria isolated from rice roots. Int J Syst Evol Microbiol 2015; 65:2931-2936.	VP; sp. nov.; validly published under the ICNP; correct name	Zhang et al. 2015	https://lpsn.dsmz.de/species/rhizobium-oryzicola	1	ACCC 05753; KCTC 32088; ZYY136	793193	NA	https://lpsn.dsmz.de/fasta/52352.fasta
Rhizobium	paknamense	NA	Kittiwongwattana C, Thawai C. Rhizobium paknamense sp. nov., isolated from lesser duckweeds (Lemna aequinoctialis). Int J Syst Evol Microbiol 2013; 63:3823-3828.	VP; sp. nov.; validly published under the ICNP; correct name	Kittiwongwattana and Thawai 2013	https://lpsn.dsmz.de/species/rhizobium-paknamense	1	BCC 55142; L6-8; NBRC 109338	791175	NA	https://lpsn.dsmz.de/fasta/50714.fasta
Rhizobium	paranaense	NA	Dall'Agnol RF, Ribeiro RA, Delamuta JR, Ormeno-Orrillo E, Rogel MA, Andrade DS, Martinez-Romero E, Hungria M. Rhizobium paranaense sp. nov., an effective N2-fixing symbiont of common bean (Phaseolus vulgaris L.) with broad geographical distribution in Brazil. Int J Syst Evol Microbiol 2014; 64:3222-3229.	VP; sp. nov.; validly published under the ICNP; correct name	Dall'Agnol et al. 2014	https://lpsn.dsmz.de/species/rhizobium-paranaense	1	CNPSo 120; IPR-Pv 1249; LMG 27577; PRF 35	792138	NA	https://lpsn.dsmz.de/fasta/51514.fasta
Rhizobium	petrolearium	NA	Zhang X, Li B, Wang H, Sui X, Ma X, Hong Q, Jiang R. Rhizobium petrolearium sp. nov., isolated from oil-contaminated soil. Int J Syst Evol Microbiol 2012; 62:1871-1876.	VP; sp. nov.; validly published under the ICNP; correct name	Zhang et al. 2012	https://lpsn.dsmz.de/species/rhizobium-petrolearium	1	ACCC 11238; DSM 21304; DSM 26482; KCTC 23288; SL-1	790092	NA	https://lpsn.dsmz.de/fasta/49131.fasta
Rhizobium	phaseoli	NA	Skerman VBD, McGowan V, Sneath PHA. Approved lists of bacterial names. Int J Syst Bacteriol 1980; 30:225-420.	VL; sp. nov.; validly published under the ICNP; correct name	Dangeard 1926 (Approved Lists 1980) emend. Ramírez-Bahena et al. 2008	https://lpsn.dsmz.de/species/rhizobium-phaseoli	1	ATCC 14482; DSM 30137; IFO 14785; JCM 20683; NBRC 14785; NRRL L-321; VKM B-1966	780371	NA	https://lpsn.dsmz.de/fasta/42126.fasta
Rhizobium	pisi	NA	Ramirez-Bahena MH, Garcia-Fraile P, Peix A, Valverde A, Rivas R, Igual JM, Mateos PF, Martinez-Molina E, Velazquez E. Revision of the taxonomic status of the species Rhizobium leguminosarum (Frank 1879) Frank 1889AL, Rhizobium phaseoli Dangeard 1926AL and Rhizobium trifolii Dangeard 1926AL. R. trifolii is a later synonym of R. leguminosarum. Reclassification of the strain R. leguminosarum DSM 301…	VP; sp. nov.; validly published under the ICNP; correct name	Ramírez-Bahena et al. 2008	https://lpsn.dsmz.de/species/rhizobium-pisi	1	DSM 30132; NCIB 11478; NCIMB 11478	787623	NA	https://lpsn.dsmz.de/fasta/42128.fasta
Rhizobium	populi	NA	Rozahon M, Ismayil N, Hamood B, Erkin R, Abdurahman M, Mamtimin H, Abdukerim M, Lal R, Rahman E. Rhizobium populi sp. nov., an endophytic bacterium isolated from Populus euphratica. Int J Syst Evol Microbiol 2014; 64:3215-3221.	VP; sp. nov.; validly published under the ICNP; correct name	Rozahon et al. 2014	https://lpsn.dsmz.de/species/rhizobium-populi	1	CCTCC AB 2013068; JCM 19159; K-38; NRRL B-59990	792139	NA	https://lpsn.dsmz.de/fasta/51515.fasta
Rhizobium	puerariae	NA	Boonsnongcheep P, Prathanturarug S, Takahashi Y, Matsumoto A. Rhizobium puerariae sp. nov., an endophytic bacterium from the root nodules of the medicinal plant Pueraria candollei var. candollei. Int J Syst Evol Microbiol 2016; 66:1236-1241.	VP; sp. nov.; validly published under the ICNP; correct name	Boonsnongcheep et al. 2016	https://lpsn.dsmz.de/species/rhizobium-puerariae	1	BCC 73740; NBRC 110722; PC004	793954	NA	https://lpsn.dsmz.de/fasta/58465.fasta
Rhizobium	rhizogenes	NA	Young JM, Kuykendall LD, Martinez-Romero E, Kerr A, Sawada H. A revision of Rhizobium Frank 1889, with an emended description of the genus, and the inclusion of all species of Agrobacterium Conn 1942 and Allorhizobium undicola de Lajudie et al. 1998 as new combinations: Rhizobium radiobacter, R. rhizogenes, R. rubi, R. undicola and R. vitis. Int J Syst Evol Microbiol 2001; 51:89-103.	VP; comb. nov.; validly published under the ICNP; correct name	(Riker et al. 1930) Young et al. 2001 emend. Hördt et al. 2020	https://lpsn.dsmz.de/species/rhizobium-rhizogenes	1	ATCC 11325; CFBP 5520; CIP 104328; DSM 30148; HAMBI 1816; ICMP 5794; IFO 13257; JCM 20919; LMG 150; NBRC 13257; NCPPB 2991	780374	NA	https://lpsn.dsmz.de/fasta/42056.fasta
Rhizobium	rhizophilum	NA	Gao JL, Wang LW, Xue J, Tong S, Peng G, Sun YC, Zhang X, Sun JG. Rhizobium rhizophilum sp. nov., an indole acetic acid-producing bacterium isolated from rape (Brassica napus L.) rhizosphere soil. Int J Syst Evol Microbiol 2020; 70:5019-5025.	VP; sp. nov.; validly published under the ICNP; correct name	Gao et al. 2020	https://lpsn.dsmz.de/species/rhizobium-rhizophilum	NA	7209-2; CGMCC 1.15691; DSM 103161	13777	NA	https://lpsn.dsmz.de/fasta/16087.fasta
Rhizobium	rhizoryzae	NA	Zhang XX, Tang X, Sheirdil RA, Sun L, Ma XT. Rhizobium rhizoryzae sp. nov., isolated from rice roots. Int J Syst Evol Microbiol 2014; 64:1373-1377.	VP; sp. nov.; validly published under the ICNP; correct name	Zhang et al. 2014	https://lpsn.dsmz.de/species/rhizobium-rhizoryzae	1	ACCC 05916; DSM 19478; DSM 29514; J3-AN59; KCTC 23652	791681	NA	https://lpsn.dsmz.de/fasta/51120.fasta
Rhizobium	rosettiformans	NA	Kaur J, Verma M, Lal R. Rhizobium rosettiformans sp. nov., isolated from a hexachlorocyclohexane dump site, and reclassification of Blastobacter aggregatus Hirsch and Muller 1986 as Rhizobium aggregatum comb. nov. Int J Syst Evol Microbiol 2011; 61:1218-1225.	VP; sp. nov.; validly published under the ICNP; correct name	Kaur et al. 2011	https://lpsn.dsmz.de/species/rhizobium-rosettiformans	1	CCM 7583; DSM 26376; MTCC 9454; W 3	789214	NA	https://lpsn.dsmz.de/fasta/42130.fasta
Rhizobium	ruizarguesonis	NA	Oren A, Garrity GM. Validation list no. 195. List of new names and new combinations previously effectively, but not validly, published. Int J Syst Evol Microbiol 2020; 70:4844-4847.	VL; sp. nov.; validly published under the ICNP; correct name	Jorrin et al. 2020	https://lpsn.dsmz.de/species/rhizobium-ruizarguesonis	NA	CECT 9542T; LMG 30526T; UMP1133; UPM1133T	8749	NA	https://lpsn.dsmz.de/fasta/22171.fasta
Rhizobium	selenireducens	NA	Euzeby JP. Validation list no. 121. List of new names and new combinations previously effectively, but not validly, published. Int J Syst Evol Microbiol 2008; 58:1057.	VL; sp. nov.; orthographic variant; misspelling	Hunter et al. 2008	https://lpsn.dsmz.de/species/rhizobium-selenireducens	NA	ATCC BAA-1503; B1; LMG 24075; NRRL B-41997	798444	787349	https://lpsn.dsmz.de/fasta/8386.fasta
Rhizobium	selenitireducens	NA	Euzeby JP. Validation list no. 121. List of new names and new combinations previously effectively, but not validly, published. Int J Syst Evol Microbiol 2008; 58:1057.	VL; sp. nov.; validly published under the ICNP; correct name	Hunter et al. 2008 emend. Hördt et al. 2020	https://lpsn.dsmz.de/species/rhizobium-selenitireducens	1	ATCC BAA-1503; B1; LMG 24075; NRRL B-41997	787349	NA	https://lpsn.dsmz.de/fasta/42131.fasta
Rhizobium	smilacinae	NA	Oren A, Garrity GM. Validation list no. 161. List of new names and new combinations previously effectively, but not validly, published. Int J Syst Evol Microbiol 2015; 65:1-4.	VL; sp. nov.; validly published under the ICNP; correct name	Zhang et al. 2015	https://lpsn.dsmz.de/species/rhizobium-smilacinae	1	CCTCC AB 2013016; DSM 100675; KCTC 32300; LMG 27604; PTYR-5	792485	NA	https://lpsn.dsmz.de/fasta/51801.fasta
Rhizobium	soli	NA	Yoon JH, Kang SJ, Yi HS, Oh TK, Ryu CM. Rhizobium soli sp. nov., isolated from soil. Int J Syst Evol Microbiol 2010; 60:1387-1393.	VP; sp. nov.; validly published under the ICNP; correct name	Yoon et al. 2010	https://lpsn.dsmz.de/species/rhizobium-soli	1	DS-42; JCM 14591; KCTC 12873	788605	NA	https://lpsn.dsmz.de/fasta/42132.fasta
Rhizobium	sophorae	NA	Jiao YS, Yan H, Ji ZJ, Liu YH, Sui XH, Wang ET, Guo BL, Chen WX, Chen WF. Rhizobium sophorae sp. nov. and Rhizobium sophoriradicis sp. nov., nitrogen-fixing rhizobial symbionts of the medicinal legume Sophora flavescens. Int J Syst Evol Microbiol 2015; 65:497-503.	VP; sp. nov.; validly published under the ICNP; correct name	Jiao et al. 2015	https://lpsn.dsmz.de/species/rhizobium-sophorae	1	CCBAU 3386; E5; HAMBI 3615; LMG 27901	792584	NA	https://lpsn.dsmz.de/fasta/51875.fasta
Rhizobium	sophoriradicis	NA	Jiao YS, Yan H, Ji ZJ, Liu YH, Sui XH, Wang ET, Guo BL, Chen WX, Chen WF. Rhizobium sophorae sp. nov. and Rhizobium sophoriradicis sp. nov., nitrogen-fixing rhizobial symbionts of the medicinal legume Sophora flavescens. Int J Syst Evol Microbiol 2015; 65:497-503.	VP; sp. nov.; validly published under the ICNP; correct name	Jiao et al. 2015	https://lpsn.dsmz.de/species/rhizobium-sophoriradicis	1	C-5-1; CCBAU 3470; HAMBI 3510; LMG 27898	792585	NA	https://lpsn.dsmz.de/fasta/51876.fasta
Rhizobium	sphaerophysae	NA	Euzeby JP. Validation list no. 148. List of new names and new combinations previously effectively, but not validly, published. Int J Syst Evol Microbiol 2012; 62:2549-2554.	VL; sp. nov.; validly published under the ICNP; correct name	Xu et al. 2012	https://lpsn.dsmz.de/species/rhizobium-sphaerophysae	1	ACCC17498; CCNWGS0238; HAMBI 3074	790182	NA	https://lpsn.dsmz.de/fasta/49338.fasta
Rhizobium	straminoryzae	NA	Lin SY, Hsu YH, Liu YC, Hung MH, Hameed A, Lai WA, Yen WS, Young CC. Rhizobium straminoryzae sp. nov., isolated from the surface of rice straw. Int J Syst Evol Microbiol 2014; 64:2962-2968.	VP; sp. nov.; validly published under the ICNP; correct name	Lin et al. 2014	https://lpsn.dsmz.de/species/rhizobium-straminoryzae	1	BCRC 80698; CC-LY845; JCM 19536	792131	NA	https://lpsn.dsmz.de/fasta/51507.fasta
Rhizobium	subbaraonis	NA	Ramana ChV, Parag B, Girija KR, Ram BR, Ramana VV, Sasikala Ch. Rhizobium subbaraonis sp. nov., an endolithic bacterium isolated from beach sand. Int J Syst Evol Microbiol 2013; 63:581-585.	VP; sp. nov.; validly published under the ICNP; correct name	Ramana et al. 2013	https://lpsn.dsmz.de/species/rhizobium-subbaraonis	1	DSM 24765; JC85; KCTC 23614	790545	NA	https://lpsn.dsmz.de/fasta/49592.fasta
Rhizobium	sullae	NA	Squartini A, Struffi P, Doring H, Selenska-Pobell S, Tola E, Giacomini A, Vendramin E, Velazquez E, Mateos PF, Martinez-Molina E, et al. Rhizobium sullae sp. nov. (formerly 'Rhizobium hedysari'), the root-nodule microsymbiont of Hedysarum coronarium L. Int J Syst Evol Microbiol 2002; 52:1267-1276.	VP; sp. nov.; validly published under the ICNP; correct name	Squartini et al. 2002	https://lpsn.dsmz.de/species/rhizobium-sullae	1	DSM 14623; IS 123; USDA 4950	780377	NA	https://lpsn.dsmz.de/fasta/42133.fasta
Rhizobium	tarimense	NA	Turdahon M, Osman G, Hamdun M, Yusuf K, Abdurehim Z, Abaydulla G, Abdukerim M, Fang C, Rahman E. Rhizobium tarimense sp. nov., isolated from soil in the ancient Khiyik River. Int J Syst Evol Microbiol 2013; 63:2424-2429.	VP; sp. nov.; validly published under the ICNP; correct name	Turdahon et al. 2013	https://lpsn.dsmz.de/species/rhizobium-tarimense	1	CCTCC AB 2011011; NRRL B-59556; PL-41	790930	NA	https://lpsn.dsmz.de/fasta/50523.fasta
Rhizobium	tibeticum	NA	Hou BC, Wang ET, Li YJ, Jia RZ, Chen WF, Gao Y, Dong RJ, Chen WX. Rhizobium tibeticum sp. nov., a symbiotic bacterium isolated from Trigonella archiducis-nicolai (Sirj.) Vassilcz. Int J Syst Evol Microbiol 2009; 59:3051-3057.	VP; sp. nov.; validly published under the ICNP; correct name	Hou et al. 2009	https://lpsn.dsmz.de/species/rhizobium-tibeticum	1	CCBAU 85039; CGMCC 1.7071; DSM 21102; LMG 24453	788257	NA	https://lpsn.dsmz.de/fasta/42134.fasta
Rhizobium	tropici	NA	Martinez-Romero E, Segovia L, Mercante FM, Franco AA, Graham P, Pardo MA. Rhizobium tropici, a novel species nodulating Phaseolus vulgaris L. beans and Leucaena sp. trees. Int J Syst Bacteriol 1991; 41:417-426.	VP; sp. nov.; validly published under the ICNP; correct name	Martínez-Romero et al. 1991 emend. Hördt et al. 2020	https://lpsn.dsmz.de/species/rhizobium-tropici	1	ATCC 49672; CIAT 899; DSM 11418; HAMBI 1163; IFO 15247; JCM 21072; LMG 9503; NBRC 15247	780381	NA	https://lpsn.dsmz.de/fasta/42135.fasta
Rhizobium	tubonense	NA	Zhang RJ, Hou BC, Wang ET, Li YJ, Zhang XX, Chen WX. Rhizobium tubonense sp. nov., isolated from root nodules of Oxytropis glabra. Int J Syst Evol Microbiol 2011; 61:512-517.	VP; sp. nov.; validly published under the ICNP; correct name	Zhang et al. 2011	https://lpsn.dsmz.de/species/rhizobium-tubonense	1	CCBAU 85046; DSM 25379; HAMBI 3066; LMG 25225	789091	NA	https://lpsn.dsmz.de/fasta/42136.fasta
Rhizobium	tumorigenes	NA	Oren A, Garrity GM. Validation list no. 187. List of new names and new combinations previously effectively, but not validly, published. Int J Syst Evol Microbiol 2019; 69:1247-1250.	VL; sp. nov.; validly published under the ICNP; correct name	Kuzmanović et al. 2019	https://lpsn.dsmz.de/species/rhizobium-tumorigenes	NA	1078; CFBP 8567; DSM 104880	800793	NA	https://lpsn.dsmz.de/fasta/12154.fasta
Rhizobium	vallis	NA	Wang F, Wang ET, Wu LJ, Sui XH, Li YJ, Chen WX. Rhizobium vallis sp. nov., isolated from nodules of three leguminous species. Int J Syst Evol Microbiol 2011; 61:2582-2588.	VP; sp. nov.; validly published under the ICNP; correct name	Wang et al. 2011	https://lpsn.dsmz.de/species/rhizobium-vallis	1	CCBAU 65647; DSM 26437; HAMBI 3073; LMG 25295	789557	NA	https://lpsn.dsmz.de/fasta/48701.fasta
Rhizobium	viscosum	NA	Flores-Felix JD, Ramirez-Bahena MH, Salazar S, Peix A, Velazquez E. Reclassification of Arthrobacter viscosus as Rhizobium viscosum comb. nov. Int J Syst Evol Microbiol 2017; 67:1789-1792.	VP; comb. nov.; validly published under the ICNP; correct name	(Gasdorf et al. 1965) Flores-Félix et al. 2017	https://lpsn.dsmz.de/species/rhizobium-viscosum	1	ATCC 19584; CECT 908; CIP 82.105; DSM 7307; JCM 11566; LMG 16473; NRRL B-1973	795460	NA	https://lpsn.dsmz.de/fasta/64191.fasta
Rhizobium	wenxiniae	NA	Gao JL, Sun P, Wang XM, Lv FY, Mao XJ, Sun JG. Rhizobium wenxiniae sp. nov., an endophytic bacterium isolated from maize root. Int J Syst Evol Microbiol 2017; 67:2798-2803.	VP; sp. nov.; validly published under the ICNP; correct name	Gao et al. 2017	https://lpsn.dsmz.de/species/rhizobium-wenxiniae	1	166; CGMCC 1.15279; DSM 100734	795732	NA	https://lpsn.dsmz.de/fasta/1135.fasta
Rhizobium	wuzhouense	NA	Yuan T, Liu L, Huang S, Taher AH, Tan Z, Wu G, Peng G. Rhizobium wuzhouense sp. nov., isolated from roots of Oryza officinalis. Int J Syst Evol Microbiol 2018; 68:2918-2923.	VP; sp. nov.; validly published under the ICNP; correct name	Yuan et al. 2018	https://lpsn.dsmz.de/species/rhizobium-wuzhouense	NA	CCTCC AB 2017179; GDMCC 1.1257; KCTC 62194; W44	797850	NA	https://lpsn.dsmz.de/fasta/4668.fasta
Rhizobium	yanglingense	NA	Tan ZY, Kan FL, Peng GX, Wang ET, Reinhold-Hurek B, Chen WX. Rhizobium yanglingense sp. nov., isolated from arid and semi-arid regions in China. Int J Syst Evol Microbiol 2001; 51:909-914.	VP; sp. nov.; validly published under the ICNP; correct name	Tan et al. 2001	https://lpsn.dsmz.de/species/rhizobium-yanglingense	1	CCBAU 71623; CIP 108028; LMG 19592; strain SH 22623	784768	NA	https://lpsn.dsmz.de/fasta/42138.fasta
Rhizobium	yantingense	NA	Chen W, Sheng XF, He LY, Huang Z. Rhizobium yantingense sp. nov., a mineral-weathering bacterium. Int J Syst Evol Microbiol 2015; 65:412-417.	VP; sp. nov.; validly published under the ICNP; correct name	Chen et al. 2015	https://lpsn.dsmz.de/species/rhizobium-yantingense	1	CCTCC AB 2014007; H66; LMG 28229	792586	NA	https://lpsn.dsmz.de/fasta/51877.fasta
Rhizobium	zeae	NA	Celador-Lera L, Menendez E, Peix A, Igual JM, Velazquez E, Rivas R. Rhizobium zeae sp. nov., isolated from maize (Zea mays L.) roots. Int J Syst Evol Microbiol 2017; 67:2306-2311.	VP; sp. nov.; validly published under the ICNP; correct name	Celador-Lera et al. 2017	https://lpsn.dsmz.de/species/rhizobium-zeae	1	CECT 9169; CRZM18R; LMG 29735	795548	NA	https://lpsn.dsmz.de/fasta/956.fasta
